# Rapid Surge of Reassortant A(H1N1) Influenza Viruses in Danish Swine and their Zoonotic Potential

**DOI:** 10.1101/2024.12.11.627926

**Authors:** Pia Ryt-Hansen, Sophie George, Charlotte Kristiane Hjulsager, Ramona Trebbien, Jesper Schak Krog, Marta Maria Ciucani, Sine Nygaard Langerhuus, Jennifer DeBeauchamp, Jeri Carol Crumpton, Taylor Hibler, Richard J. Webby, Lars Erik Larsen

## Abstract

In 2018, a single detection of a novel reassortant swine influenza A virus (swIAV) was made in Denmark. The hemagglutinin (HA) of the virus was from the H1N1 pandemic 2009 (H1N1pdm09) lineage and the neuraminidase (NA) from the H1N1 Eurasian avian-like swine lineage (H1N1av). By 2022, the novel reassortant virus (H1pdm09N1av) constituted 27 % of swIAVs identified through the Danish passive swIAV surveillance program. Sequencing detected two H1pdm09N1av genotypes; Genotype 1 contained an internal gene cassette of H1N1pdm09 origin, Genotype 2 differed by carrying an NS gene segment of H1N1av origin. The internal gene cassette of Genotype 2 became increasingly dominant, not only in the H1pdm09N1av population, but also in other Danish enzootic swIAV subtypes. Phylogenetic analysis of the HA genes from H1pdm09N1av viruses revealed a monophyletic source, a higher substitution rate compared to other H1N1pdm09 viruses and genetic differences with human seasonal and other swine adapted H1N1pdm09 viruses. Correspondingly, H1pdm09N1av viruses were antigenically distinct from human H1N1pdm09 vaccine viruses. Both H1pdm09N1av genotypes transmitted between ferrets by direct contact, but only Genotype 1 was capable of efficient aerosol transmission. The rapid spread of H1pdm09N1av viruses in Danish swine herds is concerning for swine and human health. Their zoonotic threat is highlighted by the limited pre-existing immunity observed in the human population, aerosol transmission in ferrets and the finding that the internal gene cassette of Genotype 2 was present in the first two zoonotic infections ever detected in Denmark.
