## Supplementary files 1-10 for "Rapid Surge of Reassortant A(H1N1) Influenza Viruses in Danish Swine and their Zoonotic Potential": SupplementaryFile2.xlsx

### Sheet: Sheet1
Age	Lab ID	HI - A/swine/Denmark/2021-19922-5(H1N1)	HI - A/swine/Denmark/2020-15063-1(H1N1)	Box	Slot	Specimen ID	Case ID	Sex	Race
0	1	0	0	1	A1	284-1437|00001	222241	Female	n/a
0	2	160	0	1	A2	HMSRM|284-1438|00001	222243	Female	n/a
0	3	20	0	1	A3	284-1439|00001	222244	Male	n/a
2	4	40	0	1	A4	HUMANSRM-0043360|HMN791989|00014	183737	Female	White or Caucasian
3	5	20	0	1	A5	HUMANSRM-0043360|HMN801236|00002	164565	Female	White or Caucasian
4	6	80	0	1	A6	HUMANSRM-0043360|HMN781694|00008	176690	Female	Black or African American
5	7	0	0	1	A7	284-1659|00001	222317	Female	n/a
6	8	0	0	1	A8	HUMANSRM-0043360|HMN923451|00001	235008	Female	White or Caucasian
7	9	0	0	1	B1	HUMANSRM-0043360|HMN781682|00012	192953	Female	White or Caucasian
8	10	640	0	1	B2	791914A1	236200	Male	White or Caucasian
9	11	40	0	1	B3	HUMANSRM-0043360|HMN791987|00010	172146	Female	White or Caucasian
9	12	80	0	1	B4	HUMANSRM-0043360|HMN923449|00001	235075	Male	White or Caucasian
10	13	0	0	1	B5	HUMANSRM-0043360|HMN763655|00011	169333	Female	Black or African American
11	14	0	0	1	B6	HUMANSRM-0043360|HMN923447|00001	216370	Female	Other
12	15	0	0	1	B7	HUMANSRM-0043360|HMN923440|00001	215804	Male	White or Caucasian
14	16	0	0	1	B8	HUMANSRM-0043360|HMN923441|00005	216686	Male	White or Caucasian
14	17	20	0	1	C1	HUMANSRM-0043360|HMN923444|00005	233066	Male	Black or African American
14	18	0	0	1	C2	HUMANSRM-0043360|HMN923445|00001	235007	Male	White or Caucasian
15	19	0	0	1	C3	HUMANSRM-0043360|HMN785622|00008	203638	Male	White or Caucasian
19	20	0	0	1	C4	HMN1332110		Female	Other
19	21	0	0	1	C5	HMN1332119		Male	Other
20	22	0	0	1	C6	HMN1332102		Male	Other
20	23	0	0	1	C7	HMN1332108		Female	Other
20	24	0	0	1	C8	HMN1332117		Female	White or Caucasian
21	25	0	0	1	D1	HMN1332106		Female	Other
21	26	0	0	1	D2	HMN1332112		Female	Other
22	27	0	0	1	D3	HMN1332100		Male	Other
22	28	20	0	1	D4	HMN1332107		Male	Other
22	29	0	0	1	D5	HMN1332113		Female	Other
23	30	0	0	1	D6	HMN1332103		Male	Other
23	31	0	0	1	D7	HMN1332109		Male	White or Caucasian
24	32	0	0	1	D8	HMN1332104		Male	Black or African American
24	33	0	0	1	E1	HMN1332105		Male	Other
24	34	0	0	1	E2	HMN1332111		Female	Other
24	35	0	0	1	E3	HMN1332114		Female	Black or African American
24	36	0	0	1	E4	HMN1332115		Female	White or Caucasian
24	37	0	0	1	E5	HMN1332116		Female	White or Caucasian
24	38	80	0	1	E6	HMN1332118		Female	Asian
25	39	0	0	1	E7	HMN1332101		Female	Other
26	40	0	0	1	E8	HMN1332124		Male	Other
27	41	0	0	1	F1	HMN1332127		Male	Other
27	42	0	0	1	F2	HMN1332137		Female	White or Caucasian
28	43	0	0	1	F3	HMN1332138		Female	Black or African American
29	44	20	0	1	F4	HMN1332128		Male	White or Caucasian
29	45	20	0	1	F5	HMN1332131		Male	Other
29	46	0	0	1	F6	HMN1332132		Female	Other
29	47	0	0	1	F7	HMN1332133		Female	Other
30	48	0	0	1	F8	HMN1332120		Female	White or Caucasian
31	49	0	0	1	G1	HMN1332123		Male	Black or African American
32	50	80	40	1	G2	HMN1332125		Male	Other
32	51	40	0	1	G3	HMN1332139		Male	Black or African American
33	52	0	0	1	G4	HMN1332122		Male	White or Caucasian
33	53	0	0	1	G5	HMN1332135		Female	Other
34	54	40	0	1	G6	HMN1332121		Male	Other
34	55	0	0	1	G7	HMN1332126		Male	Other
34	56	0	0	1	G8	HMN1332129		Male	Black or African American
34	57	0	0	1	H1	HMN1332130		Male	Other
34	58	20	0	1	H2	HMN1332134		Female	Other
35	59	0	0	1	H3	HMN1332136		Female	Black or African American
35	60	40	0	1	H4	HMN1332153		Female	Black or African American
36	61	0	0	1	H5	HMN1332143		Male	Other
36	62	0	0	1	H6	HMN1332149		Female	Other
36	63	0	0	1	H7	HMN1332159		Female	White or Caucasian
37	64	80	20	1	H8	HMN1332145		Female	Other
37	65	0	0	1	I1	HMN1332151		Female	Other
38	66	0	0	1	I2	HMN1332156		Male	Black or African American
39	67	0	0	1	I3	HMN1332148		Female	Other
39	68	0	0	1	I4	HMN1332150		Female	Other
40	69	20	0	1	I5	HMN1332146		Female	Other
41	70	0	0	1	I6	HMN1332142		Male	White or Caucasian
42	71	0	0	1	I7	HMN1332144		Male	Other
42	72	20	0	1	I8	HMN1332155		Male	Black or African American
43	73	0	0	2	A1	HMN1332152		Female	Black or African American
47	74	0	0	2	A2	HMN1332147		Female	Black or African American
47	75	0	0	2	A3	HMN1332154		Female	Black or African American
48	76	640	80	2	A4	HMN1332141		Male	Black or African American
49	77	0	0	2	A5	HMN1332158		Male	White or Caucasian
52	78	0	0	2	A6	HMN1332157		Male	Black or African American
53	79	0	0	2	A7	HMN1332140		Male	Other
57	80	0	0	2	A8	HMN1332162		Female	Black or African American
60	81	0	0	2	B1	HMN1332169		Male	White or Caucasian
60	82	40	20	2	B2	HMN1332174		Male	Black or African American
60	83	0	0	2	B3	HMN1332178		Male	Black or African American
61	84	0	0	2	B4	HMN1332161		Male	Black or African American
61	85	0	0	2	B5	HMN1332166		Male	White or Caucasian
61	86	0	0	2	B6	HMN1332167		Male	Black or African American
61	87	20	0	2	B7	HMN1332168		Male	Other
61	88	0	0	2	B8	HMN1332171		Male	Black or African American
61	89	0	0	2	C1	HMN1332177		Male	Black or African American
62	90	0	0	2	C2	HMN1332163		Male	Black or African American
62	91	0	0	2	C3	HMN1332164		Female	Black or African American
62	92	0	0	2	C4	HMN1332165		Female	Other
62	93	20	0	2	C5	HMN1332170		Male	Black or African American
62	94	0	0	2	C6	HMN1332173		Male	Other
63	95	0	0	2	C7	HMN1332176		Male	White or Caucasian
63	96	1280	160	2	C8	HMN1332179		Male	Black or African American
64	97	0	0	2	D1	HMN1332172		Male	Other
65	98	0	0	2	D2	HMN1332160		Female	White or Caucasian
65	99	0	0	2	D3	HMN1332175		Male	Black or African American
66	100	0	0	2	D4	HMN1332183		Male	White or Caucasian
66	101	0	0	2	D5	HMN1332186		Male	Black or African American
66	102	40	0	2	D6	HMN1332187		Female	White or Caucasian
66	103	0	0	2	D7	HMN1332193		Male	White or Caucasian
67	104	0	0	2	D8	HMN1332189		Male	Black or African American
68	105	0	0	2	E1	HMN1332182		Female	White or Caucasian
70	106	0	0	2	E2	HMN1332180		Male	Black or African American
70	107	0	0	2	E3	HMN1332184		Female	White or Caucasian
70	108	0	0	2	E4	HMN1332185		Male	White or Caucasian
70	109	0	0	2	E5	HMN1332190		Female	White or Caucasian
72	110	40	0	2	E6	HMN1332188		Male	Other
74	111	640	80	2	E7	HMN1332181		Male	Black or African American
74	112	20	0	2	E8	HMN1332192		Male	White or Caucasian
79	113	0	0	2	F1	HMN1332191		Male	White or Caucasian
67	114	0	0	2	F2	HMN1336632		Male	Black or African American
72	115	20	0	2	F3	HMN1336631		Male	White or Caucasian
69	116	40	0	2	F4	HMN1336633		Male	White or Caucasian
70	117	40	0	2	F5	HMN1336630		Male	Other
68	118	40	0	2	F6	HMN1336634		Male	Black or African American
69	119	0	0	2	F7	HMN1336635		Male	White or Caucasian
Cont A	120	0	0			WHO Reference Serum H1a G.57 a-A/PR/8/34
Cont B	121	0	0			WHO Reference Serum H1b G.40, 41, 42 a-A/F.M./1/47
Cont C	122	320	80			WHO Reference Serum H1c G.75 a-A/Swine//IA/15/30
Cont D	123	320	20			WHO Reference Serum H1d G.704(2010) a-A/Duck/Alberta/35/76
