## Supplementary files 1-10 for "Rapid Surge of Reassortant A(H1N1) Influenza Viruses in Danish Swine and their Zoonotic Potential": SupplementaryFile6.xlsx

### Sheet: Sheet1
NA Mutations H1N1av -> H1pdm09N1av	Antigenic site
S12L	no
N/V17S	no
I40NST	no
S52N	no
E57K	no
N/K59S	no
Q78L/F	no
AVT80S	no
L322F	yes
NSL339YH	yes
AES343T/I	yes
SN369K	yes
NSD416EK	no
S459GD	no
