## Supplementary files 1-10 for "Rapid Surge of Reassortant A(H1N1) Influenza Viruses in Danish Swine and their Zoonotic Potential": SupplementaryFile8.xlsx

### Sheet: TCID50 Genotype 1
A/swine/Denmark/15063-1/2020 (Genotype-1)
Nasal washes
Ferret #			2 DPI	5 DPI	7 DPI	9 DPI
Donor 4094	Donor	TCID50	10^5.667	10^6.5	0	0
			464515	3.16228e+06	0	0
		log10	5.667	6.5	0	0
Donor 4095	Donor	TCID51	10^5.667	10^5.5	10^3.667	0
			464515	316228	4645.15	0
		log10	5.667	5.5	3.667	0
Donor 4096	Donor	TCID52	10^5.667	10^5.5	10	0
			464515	316228	10	0
		log10	5.667	5.5	1	0
Direct contact 4104	Direct Contact	TCID53	10^3.333	10^5.5	10^4.667	0
			2152.78	316228	46451.5	0
		log10	3.333	5.5	4.667	0
Direct contact 4105	Direct Contact	TCID54	10^2.769	10^5.667	10^6.5	0
			587.489	464515	3.16228e+06	0
		log10	2.769	5.667	6.5	0
Direct contact 4106	Direct Contact	TCID55	10	10^6.667	10^6	10^3.333
			10	4.64515e+06	1000000	2152.78
		log10	1	6.667	6	3.333
Aerosol 4107	Aerosol	TCID56	10	0	10^5.667	10^6.333
			10	0	464515	2.15278e+06
		log10	1	0	5.667	6.333
Aerosol 4108	Aerosol	TCID57	0	No Volume	0	10^3.231
			0	0	0	1702.16
		log10	0	0	0	3.231
Aerosol 4109	Aerosol	TCID58	0	0	10^4	10^4.5
			0	0	10000	31622.8
		log10	0	0	4	4.5
Necropsies day 14
Ferret #			Nas Turb	Lung 1	Lung 4	Lung 9
4094	Donor	TCID50	0	0	0	0
		qPCR
4095	Donor	TCID51	0	0	0	0
		qPCR
4096	Donor	TCID52	0	0	0	0
		qPCR
4104	Direct Contact	TCID53	0	0	0	0
		qPCR
4105	Direct Contact	TCID54	0	0	0	0
		qPCR
4106	Direct Contact	TCID55	0	0	0	0
		qPCR
4108	Aerosol	TCID56	10^3.333	0	0	0
		qPCR
4109	Aerosol	TCID56	0	0	0	0
		qPCR

### Sheet: TCID50 Genotype 2
A/swine/Denmark/19922-5/2021 (Genotype-2
Nasal washes
Ferret #			2 DPI	5 DPI	7 DPI	9 DPI
Donor 4090	Donor	TCID50	10^5.333	10^6	0	0
			215278	1000000	0	0
			5.333	6	0	0
Donor 4092	Donor	TCID51	10^4.667	10^5	0	0
			46451.5	100000	0	0
	log10		4.667	5	0	0
Donor 4093	Donor	TCID51	10^5	10^5	0	0
			100000	100000	0	0
	log10		5	5	0	0
Direct contact 4097	Direct Contact	TCID52	10^2.667	10^5.333	10^5.5	0
			464.515	215278	316228	0
	log10		2.667	5.333	5.5	0
Direct contact 4098	Direct Contact	TCID52	10^2	10^8.333	10^5.667	0
			100	2.15278e+08	464515	0
	log10		2	8.333	5.667	0
Direct contact 4099	Direct Contact	TCID53	10	10^2.667	10^5.5	10^4.5
			10	464.515	316228	31622.8
	log10		1	2.667	5.5	4.5
Aerosol 4100	Aerosol	TCID53	0	0	0	0
			0	0	0	0
	log10		0	0	0	0
Aerosol 4101	Aerosol	TCID54	0	0	0	0
			0	0	0	0
	log10		0	0	0	0
Aerosol 4102	Aerosol	TCID54	10	0	0	0
			10	0	0	0
	log10		1	0	0	0
Necropsies day 14
Ferret #			Nas Turb	Lung 1	Lung 4	Lung 9
Donor 4090			0	0	0	0
Donor 4092			0	0	0	0
Donor 4093			0	0	0	0
Direct contact 4097			0	0	0	0
Direct contact 4098			0	0	0	0
Direct contact 4099			0	0	0	0
Aerosol 4100			0	0	0	0
Aerosol 4101			0	0	0	0
Aerosol 4102			10^2.5	0	0	0
