## Supplementary files 1-10 for "Rapid Surge of Reassortant A(H1N1) Influenza Viruses in Danish Swine and their Zoonotic Potential": SupplementaryFile9.xlsx

### Sheet: Sheet1
Weight, temperature and clinical signs
Innoculum group: A/swine/Denmark/19922-5/2021
		Day 0	Day 1	Day 2	Day 3	Day 4	Day 5	Day 6	Day 7	Day 8	Day 9	Day 10	Day 11	Day 12	Day 13
Donor 4090	weight	1.87	1.83	1.77	1.76	1.77	1.79	1.75	1.75	1.73	1.73	1.73			1.75
	temperature	38.4	38.8	39	37.3	38.7	39	37	38.6	38.2	38.7	38.9			36.7
	clinical signs	A0	A0	A0	A0	A0	A0	A0	A0	A0	A0	A0			A0
Donor 4092	weight	1.62	1.63	1.58	1.57	1.59	1.53	1.51	1.55	1.56	1.56	1.55			1.57
	temperature	38.9	39.4	40.4	39.1	39.9	39.1	37.6	39.4	39	39.3	38.6			39
	clinical signs	A0	A0	A0	A0	A0	A0	A0	A0	A0	A0	A0			A0
Donor 4093	weight	1.73	1.7	1.66	1.64	1.66	1.64	1.63	1.64	1.66	1.62	1.64			1.67
	temperature	37.2	38.4	39.6	38.7	38.9	39.5	38.2	38.5	38.5	39	39			38.6
	clinical signs	A0	A0	A0	A0	A0	A0	A0	A0	A0	A0	A0			A0
Direct contact 4097	weight	1.52	1.52	1.45	1.49	1.46	1.46	1.45	1.45	1.43	1.43	1.42			1.45
	temperature	39.3	37.8	39.4	38.4	40.4	38.9	39.1	39.9	39.2	38.6	38.8			37.4
	clinical signs	A0	A0	A0	A0	A0	A0	A0	A0	A0	A0	A0			A0
Direct contact 4098	weight	1.49	1.49	1.47	1.47	1.46	1.43	1.43	1.42	1.41	1.35	1.37			1.38
	temperature	38.9	38.8	39.1	37.9	40.4	39.7	37.7	39.9	38.8	39.4	38.8			37.6
	clinical signs	A0	A0	A0	A0	A0	A0	A0 and R1	A0	A0	A0	A0			A0
Direct contact 4099	weight	1.46	1.46	1.43	1.46	1.47	1.43	1.43	1.43	1.39	1.43	1.38			1.41
	temperature	38.5	38.7	39.3	38.6	38.8	39.1	38.7	39.2	39.1	38.9	39.5			38.4
	clinical signs	A0	A0	A0	A0	A0	A0	A0 and R1	A0	A0	A0	A0			A0
Aerosol 4100	weight	1.45	1.44	1.41	1.44	1.42	1.4	1.41	1.42	1.4	1.42	1.4			1.41
	temperature	38.8	39.2	38.7	38.6	38.8	39	37.1	38.9	39.2	39	39.3			38.2
	clinical signs	A0	A0	A0	A0	A0	A0	A0	A0	A0	A0	A0			A0
Aerosol 4101	weight	1.79	1.78	1.8	1.8	1.82	1.82	1.82	1.84	1.83	1.83	1.85			1.88
	temperature	38.5	38.3	38.9	38.8	39.1	39.2	37.5	38.8	38.9	39.1	39.7			37.4
	clinical signs	A0	A0	A0	A0	A0	A0	A0	A0	A0	A0	A0			A0
Aerosol 4102	weight	1.43	1.44	1.45	1.42	1.45	1.42	1.44	1.43	1.43	1.46	1.44			1.47
	temperature	38.8	38.8	39	37.7	37.5	38.6	37.8	38.4	38.8	38.5	39.4			38.1
	clinical signs	A0	A0	A0	A0	A0	A0	A0	A0	A0	A0	A0			A0
Innoculum group: A/swine/Denmark/15063-1/2020
		Day 0	Day 1	Day 2	Day 3	Day 4	Day 5	Day 6	Day 7	Day 8	Day 9	Day 10	Day 11	Day 12	Day 13
Donor 4094	weight	1.64	1.62	1.55	1.53	1.52	1.51	1.55	1.58	1.56	1.55	1.53			1.58
	temperature	38.7	39.3	40.1	38.5	38.4	39.3	37.6	38.3	37.7	38.3	38.9			37.4
	clinical signs	A0	A0	A0	A0	A0	A0	A0	A0	A0	A0	A0			A0
Donor 4095	weight	1.31	1.33	1.29	1.31	1.28	1.26	1.26	1.28	1.26	1.25	1.27			1.25
	temperature	38.3	39.7	39.2	39.4	38.4	39.4	38.7	38.7	37.9	38.7	38.8			38.3
	clinical signs	A0	A0	A0	A0	A0	A0	A0	A0	A0	A0	A0			A0
Donor 4096	weight	1.62	1.55	1.5	1.52	1.53	1.52	1.52	1.53	1.53	1.54	1.54			1.54
	temperature	38.3	39	39.2	38.7	38.5	39	38.3	39	37.2	38.5	38.5			37.7
	clinical signs	A0	A0	A0	A0	A0	A0	A0	A0	A0	A0	A0			A0
Direct contact 4104	weight	1.7	1.67	1.69	1.67	1.65	1.62	1.67	1.65	1.59	1.6	1.61			1.64
	temperature	37.9	37	38.7	38.3	38.3	39.7	38.3	38.6	39.1	38.8	38.4			37.4
	clinical signs	A0	A0	A0	A0	A0	A0	A0	A0	A0	A0	A0			A0
Direct contact 4105	weight	1.62	1.59	1.63	1.61	1.58	1.6	1.58	1.57	1.52	1.54	1.56			1.58
	temperature	38.7	38.7	39.2	38.6	39.4	39.9	39.8	39.1	39.3	39.3	39.3			38.2
	clinical signs	A0	A0	A0	A0	A0	A0	A0	A0	A0	A0	A0			A0
Direct contact 4106	weight	1.31	1.35	1.28	1.24	1.27	1.24	1.2	1.2	1.18	1.2	1.19			1.21
	temperature	38.9	38.3	38.9	38.6	39	39.8	38.6	39.4	38.7	38.7	38.7			38.6
	clinical signs	A0	A0	A0	A0	A0	A0 and B2A	A0	A0	A0	A0	A0			A0
Aerosol 4107	weight	1.51	1.48	1.47	1.47	1.43	1.45	1.49	1.49	1.44	1.36	1.3	euth
	temperature	38.5	39.1	38.9	37.8	39.1	39.1	38.4	37.5	41.1	40.8	39	euth
	clinical signs	A0	A0	A0	A0	A0	A0	A0	A0	A0 and R1	A1	A1	A3, R2 and B1
Aerosol 4108	weight	1.34	1.33	1.31	1.32	1.3	1.34	1.35	1.35	1.35	1.33	1.32			1.32
	temperature	38.8	39.4	39.1	38.3	38.7	38.6	38.1	37	36.8	38.4	39.1			37.6
	clinical signs	A0	A0	A0	A0	A0	A0	A0	A0	A0	A0	A0			A0
Aerosol 4109	weight	1.61	1.59	1.57	1.53	1.55	1.55	1.56	1.56	1.53	1.53	1.55			1.54
	temperature	38.7	39.7	39	38.6	37.9	38.7	38.9	38	39.2	38.9	39.8			37.9
	clinical signs	A0	A0	A0	A0	A0	A0	A0	A0	A0	A0	A0			A0
Specification of clinical signs:
A = activity level (0 = alert and playfull, 1 = alert but playfull when stimulated, 2 = alert but not playfull when stimulated, 3 = neither alert nor playfull when stimulated, 4 = immobile, no ability to reach food or water)
B = body condition score (1 = unkept fur and/or dull eyes, 2A = mild diarrhea, B2 = diarrhea sticks to fur, B3 = vomiting)
D = dehydration (1 = not eating, 2 = not drinking)
N = neurological distress (1 = ataxia or altered gait, 2 = seizures, 3 = paralysis)
R = respiratory distress (1 = sneezing, 2 = discharge, 3 = labored breathing)
