## Supplementary files 1-10 for "Rapid Surge of Reassortant A(H1N1) Influenza Viruses in Danish Swine and their Zoonotic Potential": SupplementaryFile10.xlsx

### Sheet: Sheet1
HI-test against homologous viral strain Day 14
Innoculum group: A/Swine/Denmark/19922-5/2021
Donor 4090		1280
Donor 4092		1280
Donor 4093		1280
Direct contact 4097		1280
Direct contact 4098		1280
Direct contact 4099		1280
Aerosol 4100		<10
Aerosol 4101		<10
Aerosol 4102		<10
Innoculum group: A/swine/Denmark/15063-1/2020
Donor 4094		1280
Donor 4095		1280
Donor 4096		1280
Direct contact 4104		1280
Direct contact 4105		320
Direct contact 4106		640
Aerosol 4107		<10
Aerosol 4108		<10
Aerosol 4109		<10
